# Role of the clathrin adaptor AP-1 in cell wall integrity and virulence factor secretion in the plant pathogen Botrytis cinerea

**DOI:** 10.1101/2024.12.19.629338

**Authors:** Glen Calvar, Adrien Hamandjian, Mélanie Crumière, Jean-William Dupuy, Christine Moriscot, Benoit Gallet, François-Xavier Gillet, Amélie de Vallée, Christine Rascle, Mathias Choquer, Christophe Bruel, Nathalie Poussereau

**Affiliations:** Microbiologie, Adaptation, Pathogénie, UMR5240, Univ Lyon, Université Lyon 1, CNRS, INSA, Bayer SAS, Lyon, France; Plateforme protéome, Centre de Génomique Fonctionnelle, Université de Bordeaux, Bordeaux, France; Integrated Structural Biology Grenoble (ISBG), Campus EPN / Bâtiment Institut de Biologie Structurale, Grenoble, France

**Keywords:** Adaptor protein 1, AP-1, growth, cell wall, secretion, clathrin, pathogenicity

## Abstract

In filamentous fungi, the secretory pathway plays a key role in polarized growth through the dlivery of vesicles carrying enzymes and components necessary to cell wall synthesis and fungal nutrition. In pathogenic species, it moreover supports the delivery of virulence factors. In metazoa and yeast, the formation of several secretory vesicles occurs at the Golgi apparatus and endosomes through a complex and partially characterized machinery involving clathrin and adaptor proteins such as AP-1. Data on the molecular mechanisms controlling this process are still scarce in filamentous fungi. Using a mutant under-expressing the β-subunit of the heterotetrameric AP-1 clathrin adaptor complex, we investigated the importance of intracellular vesicle trafficking in the phytopathogenic fungus *Botrytis cinerea*. The mutant exhibits pleiotropic developmental defects, an abnormality in cell wall integrity associated with a mislocalization of the plasma-membrane chitine synthase BcCHSIIIa. Moreover, the AP-1 mutant is affected in the secretion of hydrolytic enzymes and displays a severe defect in pathogenicity. This study confirms the importance of the AP1/clathrin machinery in the secretory pathway of *B. cinerea*.
