## Supplementary material for "Role of the clathrin adaptor AP-1 in cell wall integrity and virulence factor secretion in the plant pathogen Botrytis cinerea": Table S1

### Sheet: pNiaD-BcAp1b + BcAp1b_C
Primers	Sequence (5' - 3')	Used for
Primers used for ΔBcap1b cassette construction and gene replacement analysis
P1	ATCCATGCCTGGACTCCCAA	Gene knockout
P2	CCAAAAAATGCTCCTTCAATATCAGTTTAGATCTTCAAAGAACAGGGGACCAG	Gene knockout
P3	AACTGATATTGAAGGAGCATTTTTTGG	Gene knockout
P4	CTATTCCTTTGCCCTCGGAC	Gene knockout
P5	GTCCGAGGGCAAAGGAATAGATGTGAGGGATGGGTAATAAGTAG	Gene knockout
P6	CTTGAAGCTGTAGTTTGAAGGG	Gene knockout
P11	GATTGTTTCGCCGCAGTTC	Diagnostic PCR for mutated strain
P14	GAACTCGTGAACGCGTAGAT	Diagnostic PCR for mutated strain
Primers used for construction of the conditional cassette pNiaD::bcap1b and gene replacement analysis of the AP-1cond mutant
P1	ATCCATGCCTGGACTCCCAA	Gene knockin
P2	CCAAAAAATGCTCCTTCAATATCAGTTTAGATCTTCAAAGAACAGGGGACCAG	Gene knockin
P3	AACTGATATTGAAGGAGCATTTTTTGG	Gene knockin
P20	GGTTGATTGTTACTGACATCTAGTCTAT	Gene knockin
P21	TTCACACAGGAAACAGCTGAAT	Gene knockin
P22	CGCTTCGTAAAGGACTCGCGGTTGGAATATGTGTAGGAAACCAG	Gene knockin
P23	GCGAGTCCTTTACGAAGCG	Gene knockin
P24	GACTCCTTAATATCCGAAGCCTG	Gene knockin
P29	ATCGCTGGATCCACTCCCAAGTGTTACACGC	Gene knockin
P30	TACTAACCTGCAGGGCCTGATAATCTGCCAGAGTAG	Gene knockin
P9	TTTCAGCTTCGATGTAGGAGG	Diagnostic PCR for mutated strain
P10	GAGTACTTCTACACAGCCATCG	Diagnostic PCR for mutated strain
P16	AACTTTTCGATCAGAAACTTCTCGAC	Diagnostic PCR for mutated strain
P39	GATTCACATCTGAAAGCACGATTGC	Diagnostic PCR for mutated strain
P40	TGCATTGCTGATCTTCTCGGC	Diagnostic PCR for mutated strain
Primers used for complementation cassette AP-1cond/C (= pOliC::bcap1b) construct and integration analysis
P41	ACGTTGTAAAACGACGGCCA	Complementation of AP-1cond
P42	ACCTTTAATCCTATTCACCGCCATGGATCGATTGTGATGTGATGGAGTT	Complementation of AP-1cond
P43	ATGGCGGTGAATAGGATTAAAGGT	Complementation of AP-1cond
P44	CTCTTTCCCAGGCACTTCATTCTA	Complementation of AP-1cond
P45	GTCGTTTCCCGCCTTCAGTTTAAACGACGGCCAGTGCCA	Complementation of AP-1cond
P46	CCTGTCAAACACTGATAGTTTCACTTCATTCTAGTCCCCGATGATTGG	Complementation of AP-1cond
P47	ATGATTGAACAAGATGGATTGCAG	Diagnostic PCR for complemented strain
P48	TCAGAAGAACTCGTCAAGAAG	Diagnostic PCR for complemented strain
Primers used for BcchsIIIa-eGFP translational fusion and gene replacement analysis
P51	TCTTGTCGGTACCCCTACTGCT	Gene knockin
P52	CCTCACCCTTGGAAACCATTCCTCCTCCTCCTCCACGTCTCATGAAGCAGCACATG	Gene knockin
P53	ATGGTTTCCAAGGGTGAGG	Gene knockin
P54	CCTTCTAGAGTATGTATGATATAAGTCTTGTTCAGGGGCAGGGCATG	Gene knockin
P55	ACAAGACTTATATCATACATACTCTAGAAGG	Gene knockin
P56	CAGTAGGATTTTTTGGTTGCTGAC	Gene knockin
P57	CGAATTCGAGCTCGGTACCCCTGCTTCGGACACTACTGCC	Gene knockin
P58	GTCGACTCTAGAGGATCCCCTGACGCCTTGCCGAAAGATAT	Gene knockin
P61	TCAGTTGGTTCATGTTATCTTCTTTCT	Diagnostic PCR for mutated strain
P62	GGACATTGCACGGGATTACTT	Diagnostic PCR for mutated strain
P63	CCATGACCACTCTTGACGACA	Diagnostic PCR for mutated strain
P64	ATAGGAACTTGAGAAAGTGAATAGCTCC	Diagnostic PCR for mutated strain
	Primers used for RT-qPCR analysis
P65	GAGACATTTGTGGGCCAAGGT	qRT-PCR
P66	TGAATAGCGGCGTGTTGGA	qRT-PCR
