## Supplementary material for "Role of the clathrin adaptor AP-1 in cell wall integrity and virulence factor secretion in the plant pathogen Botrytis cinerea": Table S2

### Sheet: Feuil1
Table S2: Proteins detected with a minimum of two unique peptides, in the four biological replicates of AP-1cond mutant and parental B05.10 strains (after growth in MMII liquid medium) .
The mass spectrometry proteomics data have been deposited to the ProteomeXchange Consortium via the PRIDE partner repository with the dataset identifier PXD037180
protein ID, accession number of protein in Ensembl Fungi release 31 database (http://fungi.ensembl.org/Botrytis_cinerea/Info/Index),
Accumulation: R<0.5= down accumulated (blue) ; R>2 = up accumulated (red); 0.5<R<2 = unchanged
SignalP, prediction of classical secretion signal sequence
ProteinID	# Unique Peptides	Ratio AP-1cond mutant/WT					Median Ratio																	References
Accession	# Unique Peptides	Abundance Ratios (by Bio. Rep.): (Mutant,Replicate 1) / (WT,Replicate 1)	Abundance Ratios (by Bio. Rep.): (Mutant,Replicate 2) / (WT,Replicate 2)	Abundance Ratios (by Bio. Rep.): (Mutant,Replicate 3) / (WT,Replicate 3)	Abundance Ratios (by Bio. Rep.): (Mutant,Replicate 4) / (WT,Replicate 4)	Frequence	Abundance Ratio: (Mutant) / (WT)	Abundance Ratio Variability [%]: (Mutant) / (WT)	Bcin	Functional annotation	Usual name	SignalPeptide	Virulence factor	Necrosis	CAZy	InterPro domain	KEGG / Pathway	Brite	EC number	Enz. Family	Enz. Class	Enz. Activity	Enz. Substrate	References
Bcin01p00800.1	9	0.189	0.031	0.052	0.006	x4	0.04	80.44	Bcin01g00800	Oxidoreduction	Bclcc8	Yes			AA1	IPR001117: Multicopper oxidase, type 1	None	0	EC 1.10.3.2	Oxidoreductases	Acting on diphenols and related substances as donors	Laccase	0
Bcin01p00930.2	7	50.146	22.24	137.153	33.499	x4	40.986	50.47	Bcin01g00930	Other metabolisms	Bcfpr2	Yes				IPR001179: Peptidyl-prolyl cis-trans isomerase, FKBP-type, domain	None FK506-binding protein 1	Peptidyl prolyl isomerase	EC:5.2.1.8	Isomerases	cis-trans-Isomerases	peptidylprolyl isomerase	peptidylproline	1
Bcin01p01760.1	5	0.117	0.282	0.121	0.045	x4	0.119	44.17	Bcin01g01760	FCWE		Yes			GH18	IPR013781: Glycoside hydrolase, catalytic domain	Amino sugar and nucleotide sugar metabolism	0	EC:3.2.1.14	Hydrolases	Glycosylases	Chitinase	chitin and chitodextrins
Bcin01p02320.1	13	0.054	0.009	0.01	0.009	x4	0.009	8.85	Bcin01g02320	Lipid metabolism		Yes				IPR002642: Lysophospholipase, catalytic domain	Glycerophospholipid metabolism	0	EC:3.1.1.5	Hydrolases	Carboxylic-ester hydrolases	lysophospholipase	2-lysophosphatidylcholine
Bcin01p02460.1	7	68.357	7.946	18.558	10.719	x4	14.104	55.77	Bcin01g02460	Other CAZy		Yes			CBM63	IPR009009: RlpA-like double-psi beta-barrel domain	Unclassified: metabolism	0	none	none	none	Expansin	none
Bcin01p02690.1	8	0.026	0.015	0.005	0.01	x4	0.012	58.57	Bcin01g02690	Protein degradation		Yes				IPR008758: Peptidase S28	none	0	EC 3.4.14.2	Hydrolases	Protease/peptidase	Dipeptidyl-peptidase II	Protein
Bcin01p04530.1	7	0.009	0.317	0.108	0.063	x4	0.083	77.77	Bcin01g04530	Other Metabolisms		Yes				IPR000073: Alpha/beta hydrolase fold-1	none	0	None	None	None	None	None	10
Bcin01p05680.1	11	0.004	0.001	0.003	0.001	x4	0.002	63.47	Bcin01g05680	Other CAZy		Yes			GH47	IPR001382: Glycoside hydrolase, family 47	N-Glycan biosynthesis	0	EC 3.2.1.113	Hydrolases	Glycosylases	mannosidase	Man9GlcNAc2-[protein]
Bcin01p05720.2	15	0.065	0.374	0.201	0.18	x4	0.19	40.76	Bcin01g05720	FCWE		Yes				IPR011330: Glycoside hydrolase/deacetylase, beta/alpha-barrel	0	0	0	0	0	0	0
Bcin01p06010.1	9	0.167	0.048	0.044	0.03	x4	0.046	41.25	Bcin01g06010	FCWE	Bccrh1	Yes	Yes	Yes	GH16	IPR000757: Glycoside hydrolase, family 16	None	0	EC 3.2.1.73	Hydrolases	Glycosylases	Beta-glucanase	Beta 1,3-Glucan
Bcin01p06060.1	5	0.2	0.004	0.008	0.029	x4	0.015	135.38	Bcin01g06060	Unknown		Yes				None	None	None	None	0	0	0	0	2
Bcin01p06210.1	7	0.114	0.012	0.002	0.003	x4	0.007	134.78	Bcin01g06210	Other Metabolisms		Yes				IPR001563: Peptidase S10, serine carboxypeptidase	None	0	0	0	0	0	0	1
Bcin01p06250.1	2	0.475	0.016	0.026	0.005	x4	0.021	90.46	Bcin01g06250	Lipid metabolism		Yes				IPR016035: Acyl transferase/acyl hydrolase/lysophospholipase	Glycerophospholipid metabolism	0	EC:3.1.1.5	Hydrolases	Carboxylic-ester hydrolases	lysophospholipase	2-lysophosphatidylcholine
Bcin01p06900.1	4	0.028	0.003	0.001	0.003	x4	0.003	66.79	Bcin01g06900	Other Metabolisms		Yes				IPR009486: Purine nucleoside permease	None	0	0	0	0	0	0
Bcin01p07210.1	19	0.013	0.015	0.02	0.004	x4	0.014	26.59	Bcin01g07210	Other CAZy		Yes			GH92	IPR005887: Alpha-1,2-mannosidase, putative	none	0	none	none	none	none	none
Bcin01p07530.1	19	0.019	0.006	0.013	0.003	x4	0.009	79.08	Bcin01g07530	Other CAZy		Yes			GH125	IPR008313: Uncharacterised conserved protein UCP028846	none	0	none	none	none	none	none
Bcin01p08110.1	17	0.004	0.019	0.027	0.013	x4	0.016	45.74	Bcin01g08110	PCWDE-Hemicellulose		Yes			GH27,CBM13	IPR000111: Glycoside hydrolase, clan GH-D	Galactose metabolism Glycerolipid metabolism Sphingolipid metabolism	0	EC:3.2.1.22	Hydrolases	Glycosylases	alpha-galactosidase	alpha-D-galactose
Bcin01p08910.1	8	0.002	0.055	0.091	0.066	x4	0.06	31.82	Bcin01g08910	Lipid metabolism		Yes			CE16	IPR001087: Lipase, GDSL	none	0	EC:3.1.1.6	Oxidoreductases	Carboxylic-ester hydrolases	lysophospholipase	none
Bcin01p11160.1	7	0.019	0.036	0.034	0.014	x4	0.025	47.46	Bcin01g11160	PCWDE-Pectin		Yes			GH28	IPR000743: Glycoside hydrolase, family 28	Pentose and glucuronate interconversions	0	EC 3.2.1.67	Hydrolases	Glycosylases	Exopolygalacturonase	poly[(1->4)-alpha-D-galacturonide] non-reducing-end	10
Bcin01p11220.1	14	3.176	16.195	5.578	6.279	x4	5.918	38.87	Bcin01g11220	FCWE		Yes			GH17	None	Starch and sucrose metabolism	0	EC:3.2.1.39	Hydrolases	Glycosylases	glucan endo-1,3-beta-D-glucosidase	Beta 1,3-Glucan	10
Bcin01p11300.1	2	7.762	7.321	2.797	3.606	x4	5.138	65.27	Bcin01g11300	Unknown		Yes				IPR018466: Ser-Thr-rich glycosyl-phosphatidyl-inositol-anchored membrane family	None	None	None	None	None	None	None	1
Bcin02p00210.1	10	0.034	0.05	0.043	0.023	x4	0.038	26.63	Bcin02g00210	Lipid metabolism		Yes				IPR002018: Carboxylesterase, type B	Glycerophospholipid metabolism	0	EC:3.1.1.7	Hydrolases	Carboxylic-ester hydrolases	acetylcholinesterase	acetylcholine
Bcin02p00280.1	8	0.003	0.005	0.008	0.003	x4	0.004	37.48	Bcin02g00280	Oxidoreduction		Yes				IPR006094: FAD linked oxidase	None	0	None	None	None	None	None
Bcin02p00420.2	12	0.388	0.148	0.06	0.037	x4	0.095	98.06	Bcin02g00420	PCWDE-Hemicellulose		Yes			GH3	None	Amino sugar and nucleotide sugar metabolism	0	EC:3.2.1.37	Hydrolases	Glycosylases	xylan 1,4-beta-xylosidase	Xylan	1
Bcin02p02410.1	10	12.019	25.246	17.394	15.53	x4	16.435	24.24	Bcin02g02410	FCWE		Yes			GH128	IPR013781: Glycoside hydrolase, catalytic domain	None	0	0	0	0	0	0
Bcin02p03090.1	12	0.045	0.027	0.062	0.024	x4	0.035	53.75	Bcin02g03090	Other CAZy		Yes			GH1	IPR001360: Glycoside hydrolase, family 1	none	0	none	none	none	none	none	10
Bcin02p04090.1	5	0.043	0.009	0.008	0.005	x4	0.008	44.49	Bcin02g04090	FCWE		Yes			GH16	IPR000757: Glycoside hydrolase, family 16 IPR013320: Concanavalin A-like lectin/glucanase, subgroup	None	None	None	None	None	None	None
Bcin02p04290.1	11	0.004	0.075	0.099	0.007	x4	0.022	234.61	Bcin02g04290	PCWDE-Pectin		Yes			PL7	IPR013320: Concanavalin A-like lectin/glucanase, subgroup IPR014895: Alginate lyase 2	None	None	None	None	None	None	None
Bcin02p04350.1	5	2.906	3.692	3.542	5.949	x4	3.616	16.12	Bcin02g04350	Unknown		Yes				None	None	None	None	None	None	None	None
Bcin02p04400.1	9	8.098	15.728	2.423	20.757	x4	11.286	87.4	Bcin02g04400	Unknown		Yes				IPR002889: Carbohydrate-binding WSC	None	0	0	0	0	0	0
Bcin02p04550.1	18	0.061	0.156	0.134	0.046	x4	0.09	67.31	Bcin02g04550	Unknown		Yes				None	None	0	0	0	0	0	0
Bcin02p05630.1	2	0.462	0.005	0.004	0.008	x4	0.006	53.02	Bcin02g05630	FCWE	Bclysm1	Yes			CBM50	0	None	0	None	0	0	0	0
Bcin02p06940.1	8	0.024	0.012	0.01	0.011	x4	0.011	14.14	Bcin02g06940	FCWE	Bcgas1	Yes			GH72,CBM43	IPR004886: Glucanosyltransferase	None	Glycosyltransferases Histone modification proteins	EC:2.4.1.-	Transferases	Glycosyltransferases	1,3-beta-glucanosyltransferase GAS1	/	Crumière et al. (unpublished)
Bcin02p07080.1	11	0.335	0.041	0.065	0.018	x4	0.052	82.06	Bcin02g07080	Other CAZy		Yes			AA3	0	Glycine, serine and threonine metabolism	0	EC:1.1.99.1	Oxidoreductases	Acting on the CH-OH group of donors	choline dehydrogenase	choline	5
Bcin02p07700.1	3	0.29	0.019	0.038	0.007	x4	0.027	99.02	Bcin02g07700	PCWDE-Pectin	Bcara1	Yes	Yes		GH43	IPR006710: Glycoside hydrolase, family 43 IPR016840: Glycoside hydrolase, family 43, endo-1, 5-alpha-L-arabinosidase IPR023296: Glycosyl hydrolase, five-bladed beta-propellor domai	Unclassified: metabolism	Unclassified: metabolism	EC:3.2.1.99	Hydrolase	Glycosylase	arabinan endo-1,5-alpha-L-arabinosidase	Arabinan	1
Bcin02p08230.1	10	0.109	0.006	0.011	0.014	x4	0.013	73.61	Bcin02g08230	Lipid metabolism		Yes				IPR002018: Carboxylesterase, type B	Unclassified: metabolism	cholinesterase	EC:3.1.1.8	Hydrolases	Carboxylic-ester hydrolases	cholinesterase	acylcholine	3
Bcin02p08380.1	9	3.176	14.793	46.414	11.213	x4	12.879	66.87	Bcin02g08380	PCWDE-HP		Yes			GH93	IPR011040: Sialidases	none	0	none	none	none	none	none
Bcin02p08590.1		0.032	0.027	0.042	0.02		0.03	48.95	Bcin02g08590	Protein degradation	Bcap2	Yes				IPR001461: Aspartic peptidase	Autophagy - yeast	0	EC:3.4.23.25	Hydrolases	Aspartic endopeptidases	Endopeptidase A	Protein
Bcin02p09380.1	3	4.354	6.955	8.136	4.488	x4	5.587	34.52	Bcin02g09380	Other Metabolisms		Yes				IPR011042: Six-bladed beta-propeller, TolB-like IPR013658: SMP-30/Gluconolactonase/LRE-like region	bfu00030 Pentose phosphate pathway bfu00053 Ascorbate and aldarate metabolism bfu01100 Metabolic pathways bfu01110 Biosynthesis of secondary metabolites bfu01200 Carbon metabolism bfu01240 Biosynthesis of cofactors	09100 Metabolism 09101 Carbohydrate metabolism 00030 Pentose phosphate pathway BCIN_02g09380 00053 Ascorbate and aldarate metabolism BCIN_02g09380 09180 Brite Hierarchies 09183 Protein families: signaling and cellular processes 04147 Exosome [BR:bfu04147] BCIN_02g09380 Enzymes [BR:bfu01000] 3. Hydrolases 3.1 Acting on ester bonds 3.1.1 Carboxylic-ester hydrolases 3.1.1.17 gluconolactonase BCIN_02…	EC:3.1.1.17	Hydrolase	Acting on ester bonds	gluconolactonase	0	8
Bcin03p00280.1	7	69.449	13.937	47.897	7.427	x4	25.837	116.11	Bcin03g00280	PCWDE-Pectin		Yes			PL1	IPR002022: Pectate lyase/Amb allergen	Unclassified: metabolism	pectin lyase	EC:4.2.2.10	Lyases	Carbon-oxygen lyases	pectin lyase	Pectin
Bcin03p00380.1	7	0.008	0.005	0.003	0.001	x4	0.004	59.42	Bcin03g00380	Oxidoreduction		Yes				IPR006094: FAD linked oxidase, N-terminal	none	0	none	none	none	none	none	10
Bcin03p01250.1	4	0.024	0.05	0.007	0.044	x4	0.032	52.5	Bcin03g01250	Unknown		Yes				None	None	0	0	0	0	0	0	1
Bcin03p01540.1	22	0.025	0.004	0.014	0.007	x4	0.01	72.47	Bcin03g01540	Oxidoreduction		Yes			AA3	IPR000172: Glucose-methanol-choline oxidoreductase, N-terminal	Glycine, serine and threonine metabolism	0	EC:1.1.99.1	Oxidoreductases	Acting on the CH-OH group of donors	choline dehydrogenase	choline
Bcin03p01580.1	5	0.041	0.077	0.039	0.088	x4	0.056	55.09	Bcin03g01580	Lipid metabolism		Yes				IPR002018: Carboxylesterase, type B	none	0	None	None	None	None	None	1
Bcin03p01600.1	8	0.021	0.015	0.01	0.004	x4	0.012	48.95	Bcin03g01600	Other CAZy		Yes			GHnc	None	None	None	None	None	None	None	None
Bcin03p02710.1	8	0.076	0.003	0.003	0.006	x4	0.005	61.04	Bcin03g02710	PCWDE-Hemicellulose		Yes			GH27	IPR000111: Glycoside hydrolase, clan GH-D	Galactose metabolism Glycerolipid metabolism Sphingolipid metabolism	0	EC:3.2.1.22	none	none	alpha-galactosidase	galactomannans and galactolipids
Bcin03p02970.1	6	0.026	0.158	0.021	0.015	x4	0.024	52.57	Bcin03g02970	FCWE	Bccda3	Yes			CBM18,CE4,CBM18,CBM18	IPR001002: Chitin-binding, type 1	None	0	EC 3.5.1.104	Hydrolases	Acting on carbon-nitrogen bonds, other than peptide bonds	Chitin deacetylase	0
Bcin03p03480.1	5	0.05	0.23	0.234	0.224	x4	0.227	3.18	Bcin03g03480	PCWDE-Hemicellulose	BcXyn10A	Yes			CBM1,GH10	IPR001000: Glycoside hydrolase, family 10	Unclassified: metabolism	endo-1,4-beta-xylanase	EC 3.2.1.8	Hydrolases	Glycosylases	Endo-1,4-beta-xylanase	Hemicellulose	10
Bcin03p03830.1	5	0.442	0.161	0.172	0.142	x4	0.167	15.54	Bcin03g03830	PCWDE-Pectin	Bcpme2	Yes			CE8	IPR000070: Pectinesterase, catalytic	Pentose and glucuronate interconversions	pectin methyl esterase	EC 3.1.1.11	Hydrolases	Acting on ester bonds	Pectinesterase	Pectin	10
Bcin03p04010.1	9	0.005	0.004	0.005	0.009	x4	0.005	19.45	Bcin03g04010	PCWDE-Cellulose	Bccel5A	Yes			GH5	IPR001547: Glycoside hydrolase, family 5	Starch and sucrose metabolism	0	EC:3.2.1.4	Hydrolases	Glycosylases	cellulase; endoglucanase	cellulose, lichenin and cereal beta-D-glucans	10
Bcin03p04730.1	4	0.101	0.043	0.044	0.018	x4	0.043	43.43	Bcin03g04730	Lipid metabolism		Yes				IPR002018: Carboxylesterase, type B IPR019826: Carboxylesterase type B, active site IPR029058: Alpha/Beta hydrolase fold	Unclassified: metabolism	Unclassified: metabolism	EC:3.1.1.8	Hydrolase	Acting on ester bonds	Acting on ester bonds	0	4
Bcin03p05060.1	6	0.023	0.036	0.033	0.048	x4	0.034	23.94	Bcin03g05060	PCWDE-Pectin		Yes			CE8	IPR000070: Pectinesterase, catalytic	None	0	None	None	None	None	None
Bcin03p05600.2	17	0.007	0.128	0.184	0.02	x4	0.05	168.03	Bcin03g05600	Lipid metabolism		Yes				IPR007312: Phosphoesterase	Inositol phosphate metabolism Glycerophospholipid metabolism Ether lipid metabolism	0	EC 3.1.4.3	Hydrolases	Phosphoric-diester hydrolases	Phospholipase C	phosphatidylcholine	10
Bcin03p05820.1	31	103.71	110.129	199.345	85.663	x4	106.871	16.97	Bcin03g05820	PCWDE-Pectin		Yes			PL1	IPR002022: Pectate lyase/Amb allergen	Pentose and glucuronate interconversions	0	EC:4.2.2.2	Lyases	Carbon-oxygen lyases	Pectate lyase	Pectate	10
Bcin03p07320.1	2	0.007	0.011	0.175	0.014	x4	0.013	69.15	Bcin03g07320	Other Metabolisms		Yes				IPR001568: Ribonuclease T2-like	Ribonuclease T2	0	0	0	0	0	0
Bcin03p07360.1	6	82.632	59.332	49.279	104.366	x4	70.019	35.31	Bcin03g07360	PCWDE-Pectin		Yes			PL1	IPR011050: Pectin lyase fold/virulence factor	Unclassified: metabolism	0	EC:4.2.2.10	0	Carbon-oxygen lyases Acting on polysaccharides	pectin lyase	Pectin
Bcin03p08710.1	25	0.329	0.246	0.054	0.031	x4	0.116	131.4	Bcin03g08710	Other CAZy		Yes			GH3	IPR001764: Glycoside hydrolase, family 3, N-terminal	Cyanoamino acid metabolism Starch and sucrose metabolism	0	EC:3.2.1.21	Hydrolases	Glycosylases	beta-glucosidase	non-reducing beta-D-glucosyl residues
Bcin04p01310.1	6	0.08	0.045	0.012	0.014	x4	0.025	107.21	Bcin04g01310	Other CAZy		Yes			GHnc	None	None	0	None	None	None	None	None
Bcin04p02310.1	5	0.117	0.01	0.01	0.007	x4	0.01	30.96	Bcin04g02310	Other Metabolisms		Yes				IPR009486: Purine nucleoside permease	None	0	0	0	0	0	0	10
Bcin04p05020.1	4	0.015	0.006	0.01	0.006	x4	0.008	49.49	Bcin04g05020	Unknown	Bcflp1	Yes				IPR000782: FAS1 domain	None transforming growth factor-beta-induced protein	Signaling proteins	None	0	0	0	0
Bcin04p06150.1	14	0.044	0.13	0.055	0.042	x4	0.05	22.46	Bcin04g06150	FCWE		Yes			GH76	IPR005198: Glycoside hydrolase, family 76	None	0	0	0	0	0	Alpha-1,6-mannanase Dfg5/Dcw1	1
Bcin04p06190.1	11	0.082	0.066	0.04	0.017	x4	0.052	47.97	Bcin04g06190	Lipid metabolism		Yes				IPR002018: Carboxylesterase, type B IPR019826: Carboxylesterase type B, active site IPR029058: Alpha/Beta hydrolase fold	None	bfu01000]	EC:3.1.1.1 / 3.1.1.84 / 3.1.1.56	Hydrolase	Acting on ester bonds	carboxylesterase / methylumbelliferyl-acetate deacetylase / cocaine esterase	0	5
Bcin04p06990.1	7	19.119	10.126	13.46	21.024	x4	16.042	37.24	Bcin04g06990	PCWDE-HP		Yes			GH43	IPR006710: Glycoside hydrolase, family 43	Unclassified: metabolism	0	EC:3.2.1.99	Hydrolases	Glycosylases	endo-α-1,5-arabinase	arabinans
Bcin05p01510.1	4	0.159	0.006	0.003	0.002	x4	0.004	84.25	Bcin05g01510	Unknown		Yes				None	None	0	0	0	0	0	0
Bcin05p02520.1	8	0.434	0.098	0.161	0.065	x4	0.125	73.52	Bcin05g02520	PCWDE-Pectin	Bcpgx1,PGX	Yes			GH28	IPR000743: Glycoside hydrolase, family 28	galacturan 1,4-alpha-galacturonidase Pentose and glucuronate interconversions	0	EC 3.2.1.67	Hydrolases	Glycosylases	Exopolygalacturonase	HG backbone	10
Bcin05p03460.1	23	5.086	126.742	152.69	29.889	x4	61.548	146.52	Bcin05g03460	Protein degradation		Yes				IPR022742: Serine aminopeptidase	None	0	None	None	None	None	None	10
Bcin05p04010.1	4	0.029	0.01	0.007	0.009	x4	0.01	40.39	Bcin05g04010	Unknown		Yes				None	None	0	0	0	0	Polyketide cyclase SnoaL-like domain / NTF2-like domain	0
Bcin05p05830.1	3	0.223	0.199	0.074	0.133	x4	0.163	36.38	Bcin05g05830	Protein degradation		Yes				IPR030400: Sedolisin domain	None	Serine peptidases Intramolecular chaperones Exosomal proteins	EC:3.4.14.9	Hydrolases	Protease/peptidase	Tripeptidyl-peptidase I	polypeptide
Bcin06p00960.1	4	0.131	0.064	0.022	0.067	x4	0.065	38.41	Bcin06g00960	Unknown		Yes				IPR023703: Membrane-bound lytic murein transglycosylase F	None	0	0	0	0	0	0
Bcin06p01010.1	2	0.102	0.057	0.053	0.092	x4	0.073	40.99	Bcin06g01010	Protein degradation		Yes				IPR000209: Peptidase S8/S53 domain IPR009020: Proteinase inhibitor, propeptide IPR015366: Peptidase S53, propeptide IPR030400: Sedolisin domain	None	9180 Brite Hierarchies 09181 Protein families: metabolism 01002 Peptidases and inhibitors [BR:bfu01002] BCIN_06g01010 09182 Protein families: genetic information processing 03110 Chaperones and folding catalysts [BR:bfu03110] BCIN_06g01010 09183 Protein families: signaling and cellular processes 04147 Exosome	EC:3.4.14.9	Hydrolase	Acting on peptide bonds (peptidases)	tripeptidyl-peptidase I	0
Bcin06p01580.1	9	0.257	0.071	0.205	0.071	x4	0.121	90.79	Bcin06g01580	PCWDE-Pectin		Yes			GH79	IPR017853: Glycoside hydrolase, superfamily	None	0	None	None	None	None	None
Bcin06p01630.1	4	0.024	0.065	0.03	0.085	x4	0.044	69.98	Bcin06g01630	PCWDE-Pectin		Yes			GH79	IPR017853: Glycoside hydrolase, superfamily	None	0	None	None	None	None	None
Bcin06p02140.1	3	0.191	0.096	0.124	0.1	x4	0.111	20.43	Bcin06g02140	PCWDE-Pectin		Yes			GH28	IPR000743: Glycoside hydrolase, family 28	Pentose and glucuronate interconversions	0	EC:3.2.1.67	Hydrolases	Glycosylases	exo-polygalacturonase	poly[(1->4)-alpha-D-galacturonide] non-reducing-end
Bcin06p02510.1	7	0.263	0.007	0.004	0.014	x4	0.01	101.76	Bcin06g02510	Protein degradation		Yes				IPR001563: Peptidase S10, serine carboxypeptidase	None	Serine peptidases	EC:3.4.16.6	Hydrolases	Serine-type carboxypeptidases	carboxypeptidase D	Protein
Bcin06p03070.1	4	0.037	0.016	0.015	0.04	x4	0.025	65.47	Bcin06g03070	Protein degradation		Yes				IPR000209: Peptidase S8/S53 domain	None	0	EC 3.4.14.9	Hydrolases	Protease/peptidase	Tripeptidyl-peptidase I	polypeptide	1
Bcin06p04830.1	10	0.033	0.19	0.031	0.054	x4	0.043	47.14	Bcin06g04830	FCWE		Yes			GH5	IPR001547: Glycoside hydrolase, family 5	0	0	0	0	0	0	0
Bcin06p05050.1	10	90.304	84.222	51.623	194.944	x4	87.21	32.88	Bcin06g05050	Other CAZy		Yes			AA13,CBM20	IPR002044: Carbohydrate binding module family 20	Unclassified: metabolism	0	EC:1.14.99.55	Oxidoreductases	Acting on paired donors	lytic starch monooxygenase	starch
Bcin06p05200.1	16	0.066	0.007	0.019	0.027	x4	0.022	64.01	Bcin06g05200	Other Metabolisms		Yes				IPR000560: Histidine phosphatase superfamily, clade-2	none	0	None	None	None	None	None
Bcin06p06580.1	13	0.185	0.045	0.059	0.077	x4	0.067	47.75	Bcin06g06580	PCWDE-Pectin		Yes			GH78	IPR008928: Six-hairpin glycosidase-like	None	0	None	None	None	None	None
Bcin06p06670.1	3	0.001	0.001	0.001	0.001	x4	0.001	0	Bcin06g06670	Unknown		Yes				0	None	0	0	0	0	0	0
Bcin06p07020.1	10	0.196	0.169	0.263	0.118	x4	0.182	28.62	Bcin06g07020	Lipid metabolism		Yes				IPR002018: Carboxylesterase, type B IPR019826: Carboxylesterase type B, active site IPR029058: Alpha/Beta hydrolase fold	bfu00564 Glycerophospholipid metabolism	09100 Metabolism 09103 Lipid metabolism 00564 Glycerophospholipid metabolism BCIN_06g07020 09180 Brite Hierarchies 09183 Protein families: signaling and cellular processes 00537 Glycosylphosphatidylinositol (GPI)-anchored proteins [BR:bfu00537] BCIN_06g07020	EC:3.1.1.7	Hydrolase	Acting on ester bonds	acetylcholinesterase	0
Bcin06p07150.1	21	90.702	95.719	112.716	54.342	x4	93.176	17.57	Bcin06g07150	Oxidoreduction		Yes				IPR006094: FAD linked oxidase, N-terminal	none	0	0	0	0	0	0
Bcin07p01720.1	6	0.377	0.23	0.15	0.088	x4	0.186	55.37	Bcin07g01720	Protein degradation		Yes				IPR001375: Peptidase S9, prolyl oligopeptidase, catalytic domain	None	0	EC 3.4.19.1	Hydrolases	Protease/peptidase	Acylaminoacyl-peptidase	Protein	10
Bcin07p02730.1	8	0.034	0.047	0.343	0.02	x4	0.04	78.37	Bcin07g02730	FCWE		Yes			GH55	IPR011050: Pectin lyase fold/virulence factor IPR012334: Pectin lyase fold	bfu00500 Starch and sucrose metabolism bfu01100 Metabolic pathways	09100 Metabolism 09101 Carbohydrate metabolism 00500 Starch and sucrose metabolism	EC:3.2.1.58	Hydrolase	Glycosylases	glucan 1,3-beta-glucosidase	beta-1,3-glucan
Bcin07p02940.1	17	3.04	18.193	3.245	7.255	x4	4.852	64.4	Bcin07g02940	Unknown		Yes				IPR006652: Kelch repeat type 1	None	0	0	0	0	0	0
Bcin07p03770.1	9	0.432	0.007	0.015	0.01	x4	0.012	60.07	Bcin07g03770	FCWE		Yes			GH16	IPR013320: Concanavalin A-like lectin/glucanase, subgroup	None	None	None	None	None	None	None	10
Bcin07p04000.1	16	0.162	0.014	0.033	0.02	x4	0.026	82.62	Bcin07g04000	Other CAZy		Yes			GH92	IPR005887: Alpha-1,2-mannosidase, putative	none	0	none	none	none	none	none
Bcin07p04370.1	20	0.004	0.003	0.003	0.003	x4	0.003	18.39	Bcin07g04370	Protein degradation		Yes				IPR029045: ClpP/crotonase-like domain	None	None	EC 3.4.21.	Hydrolases	Protease/peptidase	0	Protein	10
Bcin07p05440.1	7	0.201	0.059	0.029	0.022	x4	0.041	91.47	Bcin07g05440	Unknown		Yes				None	None	None	None	0	0	0	0	1
Bcin07p06780.1	12	0.383	0.407	0.447	0.274	x4	0.395	10.81	Bcin07g06780	Oxidoreduction	Bclcc9	Yes			AA1	IPR001117: Multicopper oxidase, type 1	none	0	EC 1.10.3.2	Oxidoreductases	Acting on diphenols and related substances as donors	Laccase	0
Bcin07p06950.1	5	0.053	0.024	0.024	0.02	x4	0.024	16.9	Bcin07g06950	Other Metabolisms		Yes				IPR001910: Inosine/uridine-preferring nucleoside hydrolase domain IPR023186: Inosine/uridine-preferring nucleoside hydrolase	None	None	None	None	None	None	None	9
Bcin07p07080.1	13	29.021	63.784	28.694	27.688	x4	28.857	3.43	Bcin07g07080	Other Metabolisms	Bchap2	Yes				IPR016274: Histidine acid phosphatase, eukaryotic	Thiamine metabolism Riboflavin metabolism	0	EC:3.1.3.2	Hydrolases	Phosphoric-monoester hydrolases	acid phosphatase	phosphate monoester
Bcin08p00150.1	4	0.046	0.037	0.017	0.02	x4	0.027	56.38	Bcin08g00150	Unknown		Yes				IPR000909: Phospholipase C, phosphatidylinositol-specific , X domain	Inositol phosphate metabolism	0	EC:4.6.1.13	Lyases	Phosphorus-oxygen lyases	phosphatidylinositol diacylglycerol-lyase	1-phosphatidyl-1D-myo-inositol
Bcin08p00280.1	8	0.001	0.002	0.003	0.002	x4	0.002	40.09	Bcin08g00280	Protein degradation		Yes				IPR001563: Peptidase S10, serine carboxypeptidase	None	None	EC 3.4.16.5	Hydrolases	peptidases	Carboxypeptidase Y	Protein
Bcin08p00400.1	4	41.358	46.496	5.338	8.715	x4	18.985	140.65	Bcin08g00400	Unknown		Yes				None	None	0	0	0	0	0	0	1
Bcin08p00720.1	10	0.016	0.012	0.013	0.009	x4	0.012	20.83	Bcin08g00720	Protein degradation	Bcap14	Yes				IPR001461: Aspartic peptidase	Autophagy - yeast	Aspartic peptidases	EC 3.4.23.25	Hydrolases	Aspartic endopeptidases	Endopeptidase A	Protein
Bcin08p00890.1	7	0.438	0.012	0.022	0.012	x4	0.016	49.6	Bcin08g00890	PCWDE-HP		Yes			GH51	None	Amino sugar and nucleotide sugar metabolism	0	EC 3.2.1.55	Hydrolases	Glycosylases	α-Arabinofuranosidases	Side-chains/adducts	8
Bcin08p00910.1	7	3.348	20.2	3.481	4.439	x4	3.931	20.58	Bcin08g00910	FCWE	Bcbgl2	Yes			GH17	IPR000490: Glycoside hydrolase, family 17	glucan 1,3-beta-glucosidase Starch and sucrose metabolism	0	EC 3.2.1.58	Hydrolases	Glycosylases	Exo-1,3-beta-glucanase	Beta 1,3-Glucan	10
Bcin08p00950.1	5	0.142	0.353	0.49	0.151	x4	0.231	78.18	Bcin08g00950	PCWDE-Hemicellulose		Yes			CE16	IPR001087: Lipase, GDSL	none	0	none	none	none	none	none
Bcin08p01020.1	5	0.38	0.19	0.048	0.444	x4	0.269	60.08	Bcin08g01020	Protein degradation		Yes				IPR000209: Peptidase S8/S53 domain	None	0	EC 3.4.14.9	Hydrolases	Protease/peptidase	Tripeptidyl-peptidase I	polypeptide	10
Bcin08p01140.1	5	3.833	3.714	7.532	6.638	x4	5.044	42.97	Bcin08g01140	FCWE		Yes				IPR021054: Cell wall galactomannoprotein	None	None	None	None	None	None	None	1
Bcin08p02120.1	10	0.018	0.068	0.17	0.086	x4	0.077	50.04	Bcin08g02120	PCWDE-Hemicellulose		Yes			GH27,CBM35	IPR002241: Glycoside hydrolase, family 27	Galactose metabolism Glycerolipid metabolism Sphingolipid metabolism	0	EC:3.2.1.22	Hydrolases	Glycosylases	Alpha-galactosidase	alpha-D-galactosides
Bcin08p02380.1	19	48.737	2.838	47.531	52.277	x4	48.13	7.32	Bcin08g02380	Other Metabolisms		Yes				IPR005788: Disulphide isomerase	Protein processing in ER	Protein folding catalysts Protein disulfide isomerase	EC:5.3.4.1	Isomerases	Transposing S-S bonds	protein disulfide-isomerase	Protein	10
Bcin08p02990.3	11	35.693	27.487	50.558	15.54	x4	31.322	47.7	Bcin08g02990	Protein degradation	Bcser2	Yes				IPR000209: Peptidase S8/S53 domain	Autophagy - yeast	0	EC:3.4.21.48	Hydrolases	Serine endopeptidases	peptidase beta	Protein
Bcin08p03760.1	6	0.06	0.029	0.015	0.02	x4	0.024	58.15	Bcin08g03760	Protein degradation	Bcap10	Yes				IPR001461: Aspartic peptidase	None	0	0	0	0	0	0	6
Bcin08p03820.1	13	24.305	41.964	33.054	17.534	x4	28.344	40.59	Bcin08g03820	PCWDE-Pectin		Yes			PL1	IPR002022: Pectate lyase/Amb allergen	Unclassified: metabolism	pectin lyase	EC 4.2.2.10	Lyases	Carbon-oxygen lyases	Pectin lyase	Pectin	8
Bcin08p05000.1	2	0.127	0.023	0.029	0.1	x4	0.054	105.19	Bcin08g05000	Oxidoreduction		Yes				IPR010424: Ethanolamine utilisation EutQ IPR011051: RmlC-like cupin domain IPR013096: Cupin 2, conserved barrel	none	0	0	0	0	0	0
Bcin08p05870.1	24	0.02	0.029	0.056	0.008	x4	0.024	56.31	Bcin08g05870	PCWDE-Hemicellulose		Yes			GH95	IPR008928: Six-hairpin glycosidase-like	Other glycan degradation	0	EC 3.2.1.51	Hydrolases	Glycosylases	Alpha-L-fucosidase	Side-chains/adducts
Bcin08p06110.1	17	8.213	10.918	4.644	6.708	x4	7.422	35.64	Bcin08g06110	FCWE		Yes			GH76	IPR005198: Glycoside hydrolase, family 76	None	0	EC 3.2.1.101	Hydrolases	Glycosylases	Mannan endo-1,6-alpha-mannosidase	Hemicellulose	10
Bcin08p06900.1	6	0.009	0.013	0.001	0.009	x4	0.009	22.38	Bcin08g06900	Unknown		Yes				IPR003609: Apple-like	None	None	None	None	None	None	None	1
Bcin09p00450.1	3	0.086	0.035	0.117	0.025	x4	0.055	82.21	Bcin09g00450	Lipid metabolism		Yes				IPR002018: Carboxylesterase, type B IPR019826: Carboxylesterase type B, active site IPR029058: Alpha/Beta hydrolase fold	None	None	None	None	None	None	None
Bcin09p00460.1	11	0.04	0.133	0.404	0.049	x4	0.081	106.83	Bcin09g00460	Unknown	Bcibp	Yes				None	None	0	0	0	0	0	0
Bcin09p00620.1	10	27.265	7.225	12.838	4.718	x4	9.631	62.5	Bcin09g00620	FCWE	Bccda4	Yes				IPR002509: Polysaccharide deacetylase	None	0	EC 3.5.1.104	Hydrolases	Acting on carbon-nitrogen bonds, other than peptide bonds	Chitin deacetylase	0
Bcin09p00770.1	12	0.123	0.012	0.008	0.007	x4	0.01	45.47	Bcin09g00770	Unknown		Yes				IPR011042: Six-bladed beta-propeller, TolB-like	Pentose phosphate pathway Ascorbate and aldarate metabolism	0	EC:3.1.1.17	Hydrolases	Carboxylic-ester hydrolases	gluconolactonase	D-glucono-1,5-lactone	10
Bcin09p01150.2	8	2.355	31.094	7.256	4.858	x4	5.937	61.19	Bcin09g01150	Other CAZy		Yes			GH131,CBM1	IPR000254: Cellulose-binding domain, fungal	none	0	none	none	none	none	none
Bcin09p03430.1	15	0.034	0.007	0.012	0.004	x4	0.009	74.73	Bcin09g03430	Other Metabolisms		Yes				IPR000120: Amidase	amidase [EC:3.5.1.4] AA metabolism	0	EC:3.5.1.4	Hydrolases	Acting on carbon-nitrogen bonds, other than peptide bonds	amidase	monocarboxylic acid amide
Bcin09p03700.1	2	430.776	547.17	48.609	1000	x4	485.497	76.12	Bcin09g03700	Unknown		Yes				None	0	0	0	0	0	0	0
Bcin09p04020.1	5	0.048	0.385	0.351	0.053	x4	0.136	165.06	Bcin09g04020	Other CAZy		Yes			CEnc	IPR013831: SGNH hydrolase-type esterase domain	none	0	none	none	none	none	none
Bcin09p04230.1	3	2.693	6.024	71.132	13.231	x4	8.927	87.51	Bcin09g04230	Unknown		Yes				None	None	None	None	None	None	None	None	10
Bcin09p04440.1	10	0.014	0.009	0.022	0.01	x4	0.011	30.75	Bcin09g04440	PCWDE-HP		Yes			GH51	IPR010720: Alpha-L-arabinofuranosidase	Amino sugar and nucleotide sugar metabolism	0	EC 3.2.1.55	Hydrolases	Glycosylases	α-Arabinofuranosidases	Side-chains/adducts	1
Bcin09p04570.1	15	0.033	0.113	0.107	0.03	x4	0.059	95.02	Bcin09g04570	Other CAZy		Yes			AA3	IPR000172: Glucose-methanol-choline oxidoreductase, N-terminal	none	0	none	none	none	none	none
Bcin09p04790.1	6	0.353	0.141	0.151	0.123	x4	0.146	16.1	Bcin09g04790	PCWDE-Hemicellulose		Yes			GH39	IPR000514: Glycoside hydrolase, family 39	none	0	none	none	none	none	none	10
Bcin09p05250.1	8	0.143	0.14	0.019	0.194	x4	0.141	20.93	Bcin09g05250	Unknown		Yes				None	None	0	None	0	0	Similar to GPI anchored cell wall protein	0	10
Bcin10p00850.1	12	11.994	11.224	6.457	40.105	x4	11.603	35.38	Bcin10g00850	Other Metabolisms		Yes				IPR006094: FAD linked oxidase, N-terminal IPR012951: Berberine/berberine-like IPR016166: FAD-binding, type 2 IPR016167: FAD-binding, type 2, subdomain 1 IPR016169: CO dehydrogenase flavoprotein-like, FAD-binding, subdomain 2	None	None	None	None	None	None	None	10
Bcin10p01020.1	7	43.502	97.842	228.062	66.497	x4	80.661	49.94	Bcin10g01020	Unknown		Yes				None	None	0	0	0	0	0	0
Bcin10p01080.1	14	0.03	0.007	0.018	0.004	x4	0.011	88.31	Bcin10g01080	Oxidoreduction		Yes			AA3	IPR000172: Glucose-methanol-choline oxidoreductase, N-terminal	none	0	EC 1.1.-.-	Oxidoreductases	Acting on the CH-OH group of donors	Glucose-methanol-choline oxidoreductase	0
Bcin10p01510.1	6	0.079	0.016	0.035	0.008	x4	0.024	87.69	Bcin10g01510	Unknown		Yes				None	None	0	0	0	0	0	0	10
Bcin10p01610.1	4	0.472	0.002	0.201	0.012	x4	0.049	294.33	Bcin10g01610	PCWDE-HP		Yes			GH43	IPR006710: Glycoside hydrolase, family 43	none	0	none	none	none	none	none	10
Bcin10p01890.1	6	0.012	0.054	0.017	0.008	x4	0.014	68.85	Bcin10g01890	Protein degradation		Yes				IPR000209: Peptidase S8/S53 domain	None	0	EC 3.4.14.9	Hydrolases	Protease/peptidase	Tripeptidyl-peptidase I	polypeptide	10
Bcin10p02180.1	5	0.053	0.1	0.019	0.135	x4	0.073	61.76	Bcin10g02180	Unknown	BcCFEM1	Yes				IPR008427: Extracellular membrane protein, CFEM domain	None	0	0	0	0	0	0	1
Bcin10p02560.1	3	0.075	0.178	0.086	0.019	x4	0.08	46.12	Bcin10g02560	Oxidoreduction	Bcprd7	Yes				IPR000028: Chloroperoxidase	None	None	None	None	None	None	None
Bcin10p03450.1	5	17.321	13.517	26.481	21.489	x4	19.293	30.63	Bcin10g03450	Unknown		Yes				IPR021851: Protein of unknown function DUF3455	None	0	0	0	0	0	0
Bcin10p04320.1	4	0.075	0.049	0.387	0.203	x4	0.123	97.98	Bcin10g04320	Protein degradation	Bccp4	Yes				IPR001563: Peptidase S10, serine carboxypeptidase	None	Intramolecular chaperones Chaperone mediated autophagy Exosomal proteins	EC:3.4.16.5	Hydrolases	Serine-type carboxypeptidases	carboxypeptidase C	Protein	10
Bcin10p04330.1	14	0.036	0.007	0.006	0.007	x4	0.007	12.22	Bcin10g04330	Protein degradation		Yes				IPR001563: Peptidase S10, serine carboxypeptidase	None	0	0	0	0	0	0
Bcin10p05630.1	16	0.077	0.098	0.189	0.231	x4	0.136	59.36	Bcin10g05630	Other CAZy		Yes			GH3	IPR001764: Glycoside hydrolase, family 3, N-terminal	Cyanoamino acid metabolism Starch and sucrose metabolism	0	EC 3.2.1.21	Hydrolases	Glycosylases	Beta-glucosidase	Cellulose	10
Bcin10p05700.1	2	0.335	0.134	0.097	0.131	x4	0.132	27.23	Bcin10g05700	Unknown		Yes				None	None	0	0	0	0	0	0	10
Bcin10p05710.1	12	0.298	0.003	0.002	0.005	x4	0.004	86.98	Bcin10g05710	Other Metabolisms		Yes			GH32	IPR013320: Concanavalin A-like lectin/glucanase, subgroup IPR013148: Glycosyl hydrolase family 32, N-terminal	Galactose metabolism Starch and sucrose metabolism	0	EC:3.2.1.26	Hydrolases	Glycosylases	invertase	sucrose
Bcin10p06130.1	5	0.049	0.018	0.029	0.013	x4	0.023	58.72	Bcin10g06130	PCWDE-Pectin		Yes			GH28	IPR000743: Glycoside hydrolase, family 28	Pentose and glucuronate interconversions	0	EC:3.2.1.67	Hydrolases	Glycosylases	exo-polygalacturonase	poly[(1->4)-alpha-D-galacturonide] non-reducing-end	10
Bcin11p00010.1	13	0.339	0.028	0.047	0.028	x4	0.037	43.81	Bcin11g00010	Other CAZy		Yes			GH1	IPR001360: Glycoside hydrolase, family 1 IPR013781: Glycoside hydrolase, catalytic domain IPR017853: Glycoside hydrolase, superfamily	None	None	None	None	None	None	None	10
Bcin11p01370.1	13	8.845	3.151	59.252	5.245	x4	6.811	61.97	Bcin11g01370	FCWE		Yes			GH55	IPR011050: Pectin lyase fold/virulence factor	Starch and sucrose metabolism	0	EC:3.2.1.58	Hydrolases	Glycosylases	glucan 1,3-beta-glucosidase	glucans
Bcin11p06400.1	4	0.02	0.011	0.005	0.022	x4	0.015	49.52	Bcin11g06400	Unknown		Yes				None	None	0	0	0	0	0	0
Bcin11p06440.1	19	0.042	0.004	0.003	0.005	x4	0.004	30.74	Bcin11g06440	PCWDE-Hemicellulose		Yes			GH31	IPR000322: Glycoside hydrolase, family 31	Galactose metabolism Starch and sucrose metabolism	0	EC:3.2.1.20	Hydrolases	Glycosylases	alpha-glucosidase	terminal, non-reducing (1->4)-linked alpha-D-glucose residues	10
Bcin12p00180.1	7	0.053	0.036	0.037	0.045	x4	0.041	17.25	Bcin12g00180	Protein degradation	Bcap9	Yes				IPR001461: Aspartic peptidase	None	None	EC 3.4.23.18	Hydrolases	peptidases	Aspergillopepsin I	Protein	1
Bcin12p00300.1	32	0.009	0.148	0.183	0.037	x4	0.074	117.3	Bcin12g00300	PCWDE-HP		Yes			GH35	IPR001944: Glycoside hydrolase, family 35	None	0	EC 3.2.1.23	Hydrolases	Glycosylases	β-Galactosidases	Side-chains/adducts	8
Bcin12p01270.1	3	0.079	0.061	0.058	0.061	x4	0.061	3.62	Bcin12g01270	Protein degradation		Yes				IPR001461: Aspartic peptidase	None	0	0	0	0	0	0
Bcin12p01520.1	23	67.169	64.83	19.896	27.042	x4	41.87	79.55	Bcin12g01520	Oxidoreduction	Bcgo2	Yes			AA5	IPR009880: Glyoxal oxidase, N-terminal	none	0	EC 1.1.3.9	Oxidoreductases	Acting on the CH-OH group of donors	Galactose oxidase	0
Bcin12p02040.1	14	0.001	0.002	0.006	0.002	x4	0.002	38.77	Bcin12g02040	Protein degradation	Bcap8	Yes				IPR001461: Aspartic peptidase	None	None	EC 3.4.23.29	Hydrolases	peptidases	Polyporopepsin	Protein	10
Bcin12p03270.1	4	34.728	21.098	24.156	8.841	x4	22.575	45.09	Bcin12g03270	Protein degradation		Yes				IPR007484: Peptidase M28	None	Metallo peptidases	EC:3.4.11.10	Hydrolases	Aminopeptidases	bacterial leucyl aminopeptidase	Protein	8
Bcin12p04530.1	6	0.056	0.045	0.044	0.028	x4	0.044	16.87	Bcin12g04530	PCWDE-Pectin		Yes			GH28	IPR000743: Glycoside hydrolase, family 28	Pentose and glucuronate interconversions	0	EC:3.2.1.67	Hydrolases	Glycosidases	exo-polygalacturonase	poly[(1->4)-alpha-D-galacturonide] non-reducing-end
Bcin12p04640.1	13	0.042	0.021	0.083	0.061	x4	0.051	43.37	Bcin12g04640	Oxidoreduction		Yes				IPR006094: FAD linked oxidase, N-terminal	None	None	None	0	0	0	0
Bcin12p06120.1	5	0.029	0.008	0.011	0.006	x4	0.009	57.29	Bcin12g06120	Unknown		Yes			GH131	None	None	0	0	0	0	0	0	10
Bcin12p06330.1	4	0.005	0.001	0.002	0.006	x4	0.003	61.27	Bcin12g06330	FCWE		Yes				IPR000420: Yeast PIR protein repeat	None	None	None	None	None	None	None
Bcin12p06360.1	11	0.155	0.045	0.083	0.031	x4	0.061	71.19	Bcin12g06360	Lipid metabolism		Yes				IPR002018: Carboxylesterase, type B IPR019819: Carboxylesterase type B, conserved site IPR029058: Alpha/Beta hydrolase fold	None	None	None	None	None	None	None
Bcin12p06770.1	5	8.75	3.571	6.813	2.01	x4	4.933	72.18	Bcin12g06770	Unknown		Yes				IPR011042: Six-bladed beta-propeller, TolB-like	None	0	0	0	0	0	0
Bcin13p00040.1	2	25.784	30.797	3.799	179.971	x4	28.179	71.02	Bcin13g00040	Unknown		Yes				IPR011024: Gamma-crystallin-related	None	None	None	None	None	None	None	10
Bcin13p00300.1	3	61.492	21.913	7.854	54.022	x4	34.406	99.47	Bcin13g00300	Unknown		Yes				None	None	0	0	0	0	0	0
Bcin13p00380.1	3	57.087	26.279	20.746	27.77	x4	27.014	19.27	Bcin13g00380	Unknown		Yes				None	None	0	0	0	0	0	0
Bcin13p00600.1	3	29.169	190.382	16.958	9.455	x4	22.241	65.71	Bcin13g00600	Unknown		Yes				None	None	None	None	None	None	None	None	10
Bcin13p02010.1	4	36.561	91.945	44.115	18.336	x4	40.16	47.58	Bcin13g02010	Oxidoreduction		Yes				IPR008972: Cupredoxin	none	0	0	0	0	0	0
Bcin13p02330.1	7	0.107	0.173	0.027	0.032	x4	0.058	110.25	Bcin13g02330	FCWE		Yes			GH72	IPR004886: Glucanosyltransferase	None	Glycosyltransferases Structural polysaccharide	EC:2.4.1.-	Transferases	Glycosyltransferases	1,3-beta-glucanosyltransferase GAS3	/
Bcin13p05110.1	4	0.446	0.08	0.055	0.049	x4	0.067	42.02	Bcin13g05110	Other CAZy		Yes			GH13	IPR006047: Glycosyl hydrolase, family 13	Starch and sucrose metabolism	0	EC:3.2.1.1	Hydrolases	Glycosylases	alpha-amylase	starch, glycogen and related polysaccharides	10
Bcin14p00610.5	10	0.016	0.029	0.038	0.006	x4	0.021	57.96	Bcin14g00610	PCWDE-Pectin	Bcpg2,BcPGA2	Yes	Yes		GH28	IPR000743: Glycoside hydrolase, family 28	Pentose and glucuronate interconversions	endo-polygalacturonase	EC 3.2.1.15	Hydrolases	Glycosylases	Polygalacturonase	pectate and other galacturonans
Bcin14p00760.1	7	0.258	0.024	0.047	0.012	x4	0.033	94.91	Bcin14g00760	Other Metabolisms		Yes				IPR002828: phosphatase/nucleotidase IPR030043: Acid phosphatase	none	0	None	0	0	0	0	7
Bcin14p00810.1	17	0.01	0.016	0.006	0.015	x4	0.012	33.5	Bcin14g00810	Unknown		Yes				IPR027372: Phytase-like domain	None	0	0	0	0	0	0	10
Bcin14p00850.1	27	17.521	81.507	63.461	16.868	x4	33.345	103.58	Bcin14g00850	PCWDE-Pectin	Bcpg1,BcPGA1,CND2	Yes	Yes		GH28	IPR000743: Glycoside hydrolase, family 28	Pentose and glucuronate interconversions	0	EC 3.2.1.15	Hydrolases	Glycosylases	Polygalacturonase	pectate and other galacturonans	1
Bcin14p02510.1	13	0.032	0.003	0.002	0.002	x4	0.002	35	Bcin14g02510	Oxidoreduction	Bclcc2	Yes			AA1	IPR001117: Multicopper oxidase, type 1	none	0	0	0	0	0	0	8
Bcin14p03140.1	5	47.732	73.51	77.737	71.836	x4	72.668	6.03	Bcin14g03140	Other Metabolisms		Yes				IPR000026: Guanine-specific ribonuclease N1/T1 IPR016191: Ribonuclease/ribotoxin	None	None	None	None	None	None	None	9
Bcin14p03970.1	19	12.95	31.172	10.896	4.922	x4	11.878	50.1	Bcin14g03970	FCWE		Yes			GH72	IPR004886: Glucanosyltransferase	None 1,3-beta-glucanosyltransferase GAS5	Glycosyltransferases Structural polysaccharide	EC:2.4.1.-	Transferases	Glycosyltransferases	1,3-beta-glucanosyltransferase GAS5	/
Bcin14p04560.1	5	0.059	0.043	0.104	0.021	x4	0.051	50.47	Bcin14g04560	Other CAZy		Yes			CEnc	IPR013830: SGNH hydrolase-type esterase domain	none	0	none	none	none	none	none	1
Bcin14p05500.1	10	0.038	0.011	0.046	0.005	x4	0.02	105.14	Bcin14g05500	Oxidoreduction	Bcgod1	Yes			AA3	IPR000172: Glucose-methanol-choline oxidoreductase, N-terminal IPR007867: Glucose-methanol-choline oxidoreductase, C-terminal IPR012132: Glucose-methanol-choline oxidoreductase	None	None	None	None	None	None	None
Bcin14p05530.1	6	20.58	14.438	8.784	4.716	x4	11.262	64	Bcin14g05530	Protein degradation	Bczps1	Yes				IPR024079: Metallopeptidase, catalytic domain IPR029482: Putative peptidase domain, HRXXH	None	None	None	None	None	None	None
Bcin14p05570.1	7	0.146	0.017	0.024	0.006	x4	0.02	77.75	Bcin14g05570	Oxidoreduction		Yes				IPR002227: Tyrosinase copper-binding domain	Tyrosine metabolism	0	EC:1.14.18.1	Oxidoreductases	Acting on paired donors	tyrosinase	L-tyrosine
Bcin15p00130.1	2	2.111	11.312	14.901	7.847	x4	9.422	57.99	Bcin15g00130	Cuticle degradation		Yes			CE5	IPR000675: Cutinase	Unclassified: metabolism	0	EC 3.1.1.72	Hydrolases	Carboxylic-ester hydrolases	Acetylxylan esterase	Xylan
Bcin15p00170.1	13	10.482	31.773	147.665	29.285	x4	30.504	51.74	Bcin15g00170	Unknown		Yes				IPR011044: Quinoprotein amine dehydrogenase, beta chain-like IPR015943: WD40/YVTN repeat-like-containing domain	None	None	None	None	None	None	None	1
Bcin15p01030.1	8	0.054	0.236	0.057	0.074	x4	0.065	26.5	Bcin15g01030	PCWDE-HP		Yes			CE1,CBM1	IPR010126: Esterase, PHB depolymerase IPR029058: Alpha/Beta hydrolase fold IPR000254: Cellulose-binding domain, fungal	Unclassified: metabolism	acetylxylan esterase	EC 3.1.1.73	Hydrolases	Acting on ester bonds	Feruloyl esterase	Cellulose
Bcin15p01050.1	4	0.08	0.078	0.367	0.097	x4	0.088	17.57	Bcin15g01050	Protein degradation	Bcape3	Yes				IPR003137: Protease-associated domain, PA	None	Metallo peptidases	EC:3.4.11.15	Hydrolases	Aminopeptidases	aminopeptidase Y	Protein	10
Bcin15p03150.1	12	0.007	0.005	0.006	0.01	x4	0.007	25.69	Bcin15g03150	Protein degradation		Yes				IPR000209: Peptidase S8/S53 domain	None	Serine peptidases Intramolecular chaperones Exosomal proteins	EC 3.4.14.9	Hydrolases	Protease/peptidase	Tripeptidyl-peptidase I	polypeptide	10
Bcin15p04670.2	9	0.011	0.173	0.051	0.068	x4	0.059	60.06	Bcin15g04670	Protein degradation	Bcser8	Yes				IPR000209: Peptidase S8/S53 domain	None	Serine peptidases Intramolecular chaperones Exosomal proteins	EC 3.4.14.9	Hydrolases	Protease/peptidase	Tripeptidyl-peptidase I	polypeptide	1
Bcin15p05030.1	2	0.013	0.018	0.011	0.011	x4	0.012	11.1	Bcin15g05030	PCWDE-Pectin		Yes			GH28	IPR000743: Glycoside hydrolase, family 28	None	0	None	None	None	None	None	1
Bcin16p00080.1	8	0.153	0.441	0.268	0.3	x4	0.284	30.79	Bcin16g00080	Oxidoreduction		Yes				IPR006094: FAD linked oxidase, N-terminal	none	0	0	0	0	0	0
Bcin16p01590.1	13	0.018	0.018	0.003	0.006	x4	0.011	79.92	Bcin16g01590	FCWE		Yes			GH18,CBM1	IPR000254: Cellulose-binding domain, fungal	0	0	0	0	0	0	0
Bcin16p02130.1	7	0.002	0.001	0.002	0.001	x4	0.001	37.29	Bcin16g02130	Unknown		Yes				IPR002018: Carboxylesterase, type B	None	0	None	None	None	None	None
Bcin16p02490.1	5	0.01	0.014	0.007	0.005	x4	0.008	46.4	Bcin16g02490	Lipid metabolism		Yes				IPR000073: Alpha/beta hydrolase fold-1	None	0	None	None	None	None	None	1
Bcin16p02560.1	17	0.046	0.047	0.13	0.025	x4	0.046	48.64	Bcin16g02560	Other Metabolisms		Yes				IPR008928: Six-hairpin glycosidase-like	None	0	None	None	None	None	None	10
Bcin16p03950.1	9	0.312	0.052	0.058	0.029	x4	0.055	65.17	Bcin16g03950	PCWDE-Cellulose		Yes			GH7	IPR001722: Glycoside hydrolase, family 7	Starch and sucrose metabolism	0	EC 3.2.1.91	Hydrolases	Glycosylases	Cellulose 1,4-beta-cellobiosidase	Cellulose
Bcin16p04210.1	2	0.338	0.035	0.002	0.007	x4	0.016	158.76	Bcin16g04210	Oxidoreduction	Bcidl1	Yes				IPR000627: Intradiol ring-cleavage dioxygenase, C-terminal	none	0	EC 1.13.11.1	Oxidoreductases	Oxygenases	Dioxygenase	0	10
Bcin16p05195.1	5	2.096	76.872	19.184	12.405	x4	15.426	82.12	Bcin16g05195	Unknown		Yes				IPR008914: Phosphatidylethanolamine-binding protein PEBP	None phosphatidylethanolamine-binding protein	0	0	0	0	0	0	10
References
1	Choquer M, Rascle C, Gonçalves I, de Vallée A, Ribot C, Loisel E, Smilevski P, Ferria J, Savadogo M, Souibgui E, Gagey MJ, Dupuy JW, Rollins JA, Marcato R, Nous C, Bruel C, Poussereau N. The infection cushion of Botrytis cinerea: a fungal 'weapon' of plant-biomass. Env Microbiol. 2021; 23(4):2293-2314
2	Bi K, Scalschi L, Jaiswal N, Mengsite T, Fried R, Belen Sanz A, Arroyo J, Zhu W, Masrati G, Sharon A. The Botrytis cinerea Crh1 transglycosylase is a cytoplasmic effector triggering plant cell death and defense response. Nat comm. 2021 April;12(2166)
3	Nafisi M, Stranne M, Zhang L, van Kan JAL, Sakuragi Y. The endo-arabinanase BcAra1 is a novel host-specific virulence factor of the necrotic fungal phytopathogen Botrytis cinerea. Mol Plant Microbe Interact. 2014; 27: 781–792.
4	Espino JJ, Brito N, Noda J, González C. Botrytis cinerea endo-ß-1,4-glucanase Cel5A is expressed during infection but is not required for pathogenesis. Physiol Mol Plant Pathol. 2005;66: 213–221
5	Patel PK, Free SJ. The genetics and biochemistry of cell wall structure and synthesis in Neurospora crassa, a model filamentous fungus. Front Microbiol. 2019; 10: 2294
6	Liu W, Xie J, Fu Y, Jiang D, Chen T, Cheng J. The Subtilisin-Like Protease Bcser2 Affects the Sclerotial Formation, Conidiation and Virulence of Botrytis cinerea. Int J Mol Sci, 2020;21(2):603
7	Kars I, Krooshof GH, Wageùakers L, Joosten R, Benen JAE, Van Kan JAL. Necrotizing activity of five Botrytis cinerea endopolygalacturonases produced in Pichia pastoris. The Plant Journal. 2005 June;43(2):213-225
8	ten Have, Mulder W, Visser J, van Kan JA. The endopolygalacturonase gene Bcpg1 is required for full virulence of Botrytis cinerea. MPMI. 1998; 11(10):1009-1016
9	Siegmund U, Viefhues A. Reactive oxygen species in the Botrytis – host interaction. In Botrytis – The fungus, the pathogen and its management in agricultural systems, Fillinger, S., and Elad, Y. (eds). Cham: Springer International Publishing, pp. 269–289. 2016
10	Souibgui E, Bruel C, Choquer M, de Vallée A, Dieryckx C, Dupuy JW, Latorse MP, Rascle C, Poussereau N. Clathrin is important for virulence factor delivery in the necrotrophic fungus Botrytis cinerea. Front Plant Sci. 2021
